# An Optimized Pipeline for Detection of Salmonella Sequences in Shotgun Metagenomics Datasets

**DOI:** 10.1101/2023.07.27.550528

**Authors:** Lauren M. Bradford, Catherine Carrillo, Alex Wong

## Abstract

**Background:** Culture-independent diagnostic tests (CIDTs) are gaining popularity as tools for detecting pathogens in food. Shotgun sequencing holds substantial promise for food testing as it provides abundant information on microbial communities, but the challenge is in analyzing large and complex sequencing datasets with a high degree of both sensitivity and specificity. Falsely classifying sequencing reads as originating from pathogens can lead to unnecessary food recalls or production shutdowns, while low sensitivity resulting in false negatives could lead to preventable illness.

**Results:** We have developed a bioinformatic pipeline for identifying *Salmonella* as a model pathogen in metagenomic datasets with very high sensitivity and specificity. We tested this pipeline on mock communities of closely related bacteria and with simulated *Salmonella* reads added to published metagenomic datasets. *Salmonella*-derived reads could be found at very low abundances (high sensitivity) without false positives (high specificity). Carefully considering software parameters and database choices is essential to avoiding false positive sample calls. With well-chosen parameters plus additional steps to confirm the taxonomic origin of reads, it is possible to detect pathogens with very high specificity and sensitivity.
