## Supplementary Table 1 for "An Optimized Pipeline for Detection of Salmonella Sequences in Shotgun Metagenomics Datasets"

### Sheet: Sheet1
Organism	Assembly	FTP link
Atlantibacter hermannii	GCA_008064855.1	ftp://ftp.ncbi.nlm.nih.gov/genomes/all/GCF/008/064/855/GCF_008064855.1_ASM806485v1
Buttiauxella agrestis	GCA_013234275.1	ftp://ftp.ncbi.nlm.nih.gov/genomes/all/GCF/013/234/275/GCF_013234275.1_ASM1323427v1
Cedecea lapagei	GCA_900635955.1	ftp://ftp.ncbi.nlm.nih.gov/genomes/all/GCF/900/635/955/GCF_900635955.1_36672_A01
Cedecea neteri	GCA_002393445.1	ftp://ftp.ncbi.nlm.nih.gov/genomes/all/GCF/002/393/445/GCF_002393445.1_ASM239344v1
Citrobacter amalonaticus	GCA_001558935.2	ftp://ftp.ncbi.nlm.nih.gov/genomes/all/GCF/001/558/935/GCF_001558935.2_ASM155893v2
Citrobacter arsenatis	GCA_004353845.1	ftp://ftp.ncbi.nlm.nih.gov/genomes/all/GCF/004/353/845/GCF_004353845.1_ASM435384v1
Citrobacter braakii	GCA_009648935.1	ftp://ftp.ncbi.nlm.nih.gov/genomes/all/GCF/009/648/935/GCF_009648935.1_ASM964893v1
Citrobacter farmeri	GCA_019803045.1	ftp://ftp.ncbi.nlm.nih.gov/genomes/all/GCF/019/803/045/GCF_019803045.1_ASM1980304v1
Citrobacter freundii	GCA_003812345.1	ftp://ftp.ncbi.nlm.nih.gov/genomes/all/GCF/003/812/345/GCF_003812345.1_ASM381234v1
Citrobacter koseri ATCC BAA-895	GCA_000018045.1	ftp://ftp.ncbi.nlm.nih.gov/genomes/all/GCF/000/018/045/GCF_000018045.1_ASM1804v1
Citrobacter pasteurii	GCA_019047765.1	ftp://ftp.ncbi.nlm.nih.gov/genomes/all/GCF/019/047/765/GCF_019047765.1_ASM1904776v1
Citrobacter portucalensis	GCA_008693605.1	ftp://ftp.ncbi.nlm.nih.gov/genomes/all/GCF/008/693/605/GCF_008693605.1_ASM869360v1
Citrobacter rodentium ICC168	GCA_000027085.1	ftp://ftp.ncbi.nlm.nih.gov/genomes/all/GCF/000/027/085/GCF_000027085.1_ASM2708v1
Citrobacter telavivensis	GCA_009363175.1	ftp://ftp.ncbi.nlm.nih.gov/genomes/all/GCF/009/363/175/GCF_009363175.1_ASM936317v1
Citrobacter tructae	GCA_004684345.1	ftp://ftp.ncbi.nlm.nih.gov/genomes/all/GCF/004/684/345/GCF_004684345.1_ASM468434v1
Cronobacter condimenti 1330	GCA_001277255.1	ftp://ftp.ncbi.nlm.nih.gov/genomes/all/GCF/001/277/255/GCF_001277255.1_ASM127725v1
Cronobacter dublinensis subsp. dublinensis LMG 23823	GCA_001277235.1	ftp://ftp.ncbi.nlm.nih.gov/genomes/all/GCF/001/277/235/GCF_001277235.1_ASM127723v1
Cronobacter malonaticus LMG 23826	GCA_001277215.2	ftp://ftp.ncbi.nlm.nih.gov/genomes/all/GCF/001/277/215/GCF_001277215.2_ASM127721v2
Cronobacter muytjensii ATCC 51329	GCA_001277195.1	ftp://ftp.ncbi.nlm.nih.gov/genomes/all/GCF/001/277/195/GCF_001277195.1_ASM127719v1
Cronobacter sakazakii	GCA_003516125.3	ftp://ftp.ncbi.nlm.nih.gov/genomes/all/GCF/003/516/125/GCF_003516125.1_ASM351612v3
Cronobacter universalis NCTC 9529	GCA_001277175.1	ftp://ftp.ncbi.nlm.nih.gov/genomes/all/GCF/001/277/175/GCF_001277175.1_ASM127717v1
Enterobacter asburiae	GCA_007035645.1	ftp://ftp.ncbi.nlm.nih.gov/genomes/all/GCF/007/035/645/GCF_007035645.1_ASM703564v1
Enterobacter bugandensis	GCA_015137655.1	ftp://ftp.ncbi.nlm.nih.gov/genomes/all/GCF/015/137/655/GCF_015137655.1_ASM1513765v1
Enterobacter chengduensis	GCA_001984825.2	ftp://ftp.ncbi.nlm.nih.gov/genomes/all/GCF/001/984/825/GCF_001984825.2_ASM198482v2
Enterobacter cloacae	GCA_000770155.1	ftp://ftp.ncbi.nlm.nih.gov/genomes/all/GCF/000/770/155/GCF_000770155.1_ASM77015v1
Enterobacter kobei	GCA_018323985.1	ftp://ftp.ncbi.nlm.nih.gov/genomes/all/GCF/018/323/985/GCF_018323985.1_ASM1832398v1
Enterobacter ludwigii	GCA_001750725.1	ftp://ftp.ncbi.nlm.nih.gov/genomes/all/GCF/001/750/725/GCF_001750725.1_ASM175072v1
Enterobacter oligotrophicus	GCA_009176645.1	ftp://ftp.ncbi.nlm.nih.gov/genomes/all/GCF/009/176/645/GCF_009176645.1_ASM917664v1
Enterobacter roggenkampii	GCA_001729805.1	ftp://ftp.ncbi.nlm.nih.gov/genomes/all/GCF/001/729/805/GCF_001729805.1_ASM172980v1
Enterobacter sichuanensis	GCA_009036245.1	ftp://ftp.ncbi.nlm.nih.gov/genomes/all/GCF/009/036/245/GCF_009036245.1_ASM903624v1
Enterobacter soli	GCA_000224675.1	ftp://ftp.ncbi.nlm.nih.gov/genomes/all/GCF/000/224/675/GCF_000224675.1_ASM22467v1
Escherichia albertii	GCA_016904755.2	ftp://ftp.ncbi.nlm.nih.gov/genomes/all/GCF/016/904/755/GCF_016904755.1_ASM1690475v2
Escherichia coli O157:H7 str. Sakai	GCA_000008865.2	ftp://ftp.ncbi.nlm.nih.gov/genomes/all/GCF/000/008/865/GCF_000008865.2_ASM886v2
Escherichia coli str. K-12 substr. MG1655	GCA_000005845.2	ftp://ftp.ncbi.nlm.nih.gov/genomes/all/GCF/000/005/845/GCF_000005845.2_ASM584v2
Escherichia fergusonii	GCA_013892435.1	ftp://ftp.ncbi.nlm.nih.gov/genomes/all/GCF/013/892/435/GCF_013892435.1_ASM1389243v1
Escherichia marmotae	GCA_900637015.1	ftp://ftp.ncbi.nlm.nih.gov/genomes/all/GCF/900/637/015/GCF_900637015.1_46514_C01
Jejubacter calystegiae	GCA_005671395.1	ftp://ftp.ncbi.nlm.nih.gov/genomes/all/GCF/005/671/395/GCF_005671395.1_ASM567139v1
Klebsiella aerogenes	GCA_007632255.1	ftp://ftp.ncbi.nlm.nih.gov/genomes/all/GCF/007/632/255/GCF_007632255.1_ASM763225v1
Klebsiella huaxiensis	GCA_003261575.2	ftp://ftp.ncbi.nlm.nih.gov/genomes/all/GCF/003/261/575/GCF_003261575.2_ASM326157v2
Klebsiella michiganensis	GCA_015139575.1	ftp://ftp.ncbi.nlm.nih.gov/genomes/all/GCF/015/139/575/GCF_015139575.1_ASM1513957v1
Klebsiella pneumoniae subsp. pneumoniae HS11286	GCA_000240185.2	ftp://ftp.ncbi.nlm.nih.gov/genomes/all/GCF/000/240/185/GCF_000240185.1_ASM24018v2
Klebsiella quasipneumoniae	GCA_016415705.1	ftp://ftp.ncbi.nlm.nih.gov/genomes/all/GCF/016/415/705/GCF_016415705.1_ASM1641570v1
Klebsiella variicola	GCA_013305245.1	ftp://ftp.ncbi.nlm.nih.gov/genomes/all/GCF/013/305/245/GCF_013305245.1_ASM1330524v1
Kluyvera ascorbata	GCA_015099135.1	ftp://ftp.ncbi.nlm.nih.gov/genomes/all/GCF/015/099/135/GCF_015099135.1_ASM1509913v1
Kosakonia arachidis	GCA_009363135.1	ftp://ftp.ncbi.nlm.nih.gov/genomes/all/GCF/009/363/135/GCF_009363135.1_ASM936313v1
Kosakonia cowanii	GCA_004089895.1	ftp://ftp.ncbi.nlm.nih.gov/genomes/all/GCF/004/089/895/GCF_004089895.1_ASM408989v1
Kosakonia oryzae	GCA_001658025.2	ftp://ftp.ncbi.nlm.nih.gov/genomes/all/GCF/001/658/025/GCF_001658025.2_ASM165802v2
Kosakonia pseudosacchari	GCA_015167415.1	ftp://ftp.ncbi.nlm.nih.gov/genomes/all/GCF/015/167/415/GCF_015167415.1_ASM1516741v1
Kosakonia radicincitans	GCA_008330085.1	ftp://ftp.ncbi.nlm.nih.gov/genomes/all/GCF/008/330/085/GCF_008330085.1_ASM833008v1
Kosakonia sacchari	GCA_001683395.1	ftp://ftp.ncbi.nlm.nih.gov/genomes/all/GCF/001/683/395/GCF_001683395.1_ASM168339v1
Leclercia adecarboxylata	GCA_001518835.1	ftp://ftp.ncbi.nlm.nih.gov/genomes/all/GCF/001/518/835/GCF_001518835.1_ASM151883v1
Phytobacter diazotrophicus	GCA_012923785.1	ftp://ftp.ncbi.nlm.nih.gov/genomes/all/GCF/012/923/785/GCF_012923785.1_ASM1292378v1
Phytobacter ursingii	GCA_001022135.1	ftp://ftp.ncbi.nlm.nih.gov/genomes/all/GCF/001/022/135/GCF_001022135.1_ASM102213v1
Pluralibacter gergoviae	GCA_003019925.1	ftp://ftp.ncbi.nlm.nih.gov/genomes/all/GCF/003/019/925/GCF_003019925.1_ASM301992v1
Raoultella electrica	GCA_006711645.1	ftp://ftp.ncbi.nlm.nih.gov/genomes/all/GCF/006/711/645/GCF_006711645.1_ASM671164v1
Raoultella ornithinolytica	GCA_013457875.1	ftp://ftp.ncbi.nlm.nih.gov/genomes/all/GCF/013/457/875/GCF_013457875.1_ASM1345787v1
Raoultella planticola	GCA_000783935.2	ftp://ftp.ncbi.nlm.nih.gov/genomes/all/GCF/000/783/935/GCF_000783935.2_ASM78393v2
Raoultella terrigena	GCA_012029655.1	ftp://ftp.ncbi.nlm.nih.gov/genomes/all/GCF/012/029/655/GCF_012029655.1_ASM1202965v1
Salmonella enterica subsp. enterica serovar Typhimurium str. LT2	GCA_000006945.2	ftp://ftp.ncbi.nlm.nih.gov/genomes/all/GCF/000/006/945/GCF_000006945.2_ASM694v2
Scandinavium goeteborgense	GCA_003935895.2	ftp://ftp.ncbi.nlm.nih.gov/genomes/all/GCF/003/935/895/GCF_003935895.2_ASM393589v2
Shigella flexneri 2a str. 301	GCA_000006925.2	ftp://ftp.ncbi.nlm.nih.gov/genomes/all/GCF/000/006/925/GCF_000006925.2_ASM692v2
Shigella sonnei	GCA_013374815.1	ftp://ftp.ncbi.nlm.nih.gov/genomes/all/GCF/013/374/815/GCF_013374815.1_ASM1337481v1
Shimwellia blattae DSM 4481 = NBRC 105725	GCA_000262305.1	ftp://ftp.ncbi.nlm.nih.gov/genomes/all/GCF/000/262/305/GCF_000262305.1_ASM26230v1
[Enterobacter] lignolyticus	GCA_001461805.1	ftp://ftp.ncbi.nlm.nih.gov/genomes/all/GCF/001/461/805/GCF_001461805.1_ASM146180v1
