## Supplementary Table 2 for "An Optimized Pipeline for Detection of Salmonella Sequences in Shotgun Metagenomics Datasets"

### Sheet: Table S2
Identifier	StrainID	Predicted organism	Source	Genome_size	Coverage	Notes on selection	MASH_ReferenceGenome	MASH_NumMatchingHashes	16S_result	%ID
2014-SEQ-0602	OLC1565	Enterobacter spp.	Fertilizer	4578669	42.2718	16S Match Salmonella	Enterobacter cloacae subsp. cloacae ATCC 13047	46/1000	gi|343205886|ref|NR_044371.1| Salmonella enterica subsp. houtenae strain DSM 9221	98.68
2015-SEQ-1019	OLC2228	Enterobacter spp.	Fertilizer	4316390	44.8404	16S Match Salmonella	Enterobacter cloacae	46/1000	gi|343205886|ref|NR_044371.1| Salmonella enterica subsp. houtenae strain DSM 9221
2016-GTA-0210	CFIARB20160001	Klebsiella spp.	Fresh fruit and vegetables|pears	5236218	36.9634	16S Match Salmonella	Klebsiella sp. RIT-PI-d	19/1000	gi|343205885|ref|NR_044370.1| Salmonella enterica subsp. indica strain DSM 14848
2016-SEQ-0194	OLC2370	Enterobacter spp.	Fertilizer	4457145	43.4243		Enterobacter sp. BIDMC92	45/1000	gi|343205886|ref|NR_044371.1| Salmonella enterica subsp. houtenae strain DSM 9221	98.61
2016-SEQ-0313	OLC2379	Enterobacter spp.	Animal feed	4531632	42.7105	16S Match Salmonella	Enterobacter cloacae subsp. cloacae ATCC 13047	49/1000	gi|343205886|ref|NR_044371.1| Salmonella enterica subsp. houtenae strain DSM 9221	98.68
2016-SEQ-1072	OLC2479	Enterobacter spp.	Fertilizer	4920065	39.3386	16S Match Salmonella	Enterobacter cloacae	53/1000	gi|343205886|ref|NR_044371.1| Salmonella enterica subsp. houtenae strain DSM 9221	98.61
2017-CAL-0471	CAL-FD-2009-MI-2746-B1	Enterobacter spp.	Fresh fruit and vegetables|Dill	4507538	42.9388		Enterobacter sp. 638	38/1000	gi|219856823|ref|NR_024642.1| Lelliottia amnigena strain JCM1237	99.52
2017-DAR-0118	DAR-FD-2017-MI-00573-317-1	Nissabacter spp.	Fruit and vegetables|sprouted green lentils	4691668	41.2537		Nissabacter archeti	88/1000	ND
2017-DAR-0143	DAR-FD-2017-MI-00741-422-1	Erwinia spp.	Fruit and vegetables|sprouted chia seed powder	4612461	41.9621		Erwinia typographi	11/1000	gi|444439554|ref|NR_074869.1| Erwinia tasmaniensis strain Et1/99	99.35
2017-GTA-0187	OLC2416	Rahnella spp.	Fresh fruit and vegetables|Romaine hearts	5292856	36.5679		Rahnella sp. Y9602	74/1000	gi|219857571|ref|NR_025159.1| Yersinia kristensenii strain ATCC 33638
2017-SEQ-1089	OLC0266	Listeria innocua	Egg processing facility	2923021	66.2152		Listeria monocytogenes	594/1000	gi|636560745|ref|NR_116805.1| Listeria innocua strain ATCC 33090	100
2017-SEQ-1098	OLC0278	Listeria innocua	Dairy|Raw milk	2931621	66.021		Listeria monocytogenes	606/1000	gi|636560745|ref|NR_116805.1| Listeria innocua strain ATCC 33090	100
2017-SEQ-1241	OLC2890	Citrobacter spp.	Fresh fruit and vegetables|Sprouts	4948045	39.1161	Salmonella marker "stn" identified	Citrobacter sp. FDAARGOS_156	200/1000	gi|631252142|ref|NR_113340.1| Citrobacter freundii strain JCM 1657	99.47
2017-STH-0112	STH-FD-2017-MI-1777-2	Enterobacter spp.	Fresh fruit and vegetables|Green pepper	4419712	43.7921		Enterobacter cloacae subsp. cloacae ENHKU01	5/1000	gi|343201242|ref|NR_041968.1| Buttiauxella agrestis strain DSM 4586
2018-DAR-0112	DAR-FD-2017-MI-00682-S269-2	Rheinheimera spp.	Raw oysters	3056401	63.3256		Rheinheimera salexigens	11/1000	gi|1137647843|ref|NR_145632.1| Rheinheimera salexigens strain KH87
2018-DAR-0131	DAR-FD-2017-MI-00886-504-2	Paracoccus spp.	Egg processing facility	3026230	63.957		Paracoccus zeaxanthinifaciens ATCC 21588	14/1000	gi|343205866|ref|NR_044342.1| Paracoccus aestuarii strain B7
2018-DAR-0160	DAR-FD-2018-MI-00716-412-2	Unknown	Raw meat|Ground beef	2952029	65.5645		Empedobacter falsenii	11/1000	gi|961555029|ref|NR_133996.1| Chishuiella changwenlii strain BY4
2018-SEQ-0280	OLC3211	Enterobacter spp.	Animal feed	4428331	43.7069		Enterobacter sp. 638	35/1000	gi|219856823|ref|NR_024642.1| Lelliottia amnigena strain JCM1237	99.45
2018-SEQ-0328	OLC3215	Citrobacter spp.	Animal feed	5175559	37.3966	MASH hit: Salmonella	Salmonella enterica	291/1000	gi|645320576|ref|NR_117750.1| Citrobacter braakii strain DSM 17596	99.51
2018-SEQ-1236	OLC3322	Citrobacter spp.	Fresh fruit and vegetables|Sprouts	4964947	38.983	Salmonella marker "stn" identified	Citrobacter freundii CFNIH1	658/1000	gi|631253147|ref|NR_114345.1|Citrobacter freundii strain NBRC 12681	99.58
2018-STH-0012	STH-FD-2017-MI-1708-1	Unknown	Fish|cooked shrimp	2353961	82.2225		Corynebacterium jeikeium	4/1000	ND
2018-STH-0103	STH-FD-2018-MI-0021-1	Unknown	Fish|cooked shrimp	2486490	77.84		Pseudarthrobacter chlorophenolicus A6	3/1000	gi|219878171|ref|NR_025310.1| Rothia nasimurium strain CCUG 35957
2018-STH-0210	STH-FD-2017-MI-2282-2	Serratia spp.	Dairy| goat cheese	5119129	37.8089		Serratia sp. Leaf51	48/1000	gi|1013172404|ref|NR_135871.1| Rouxiella chamberiensis	98.97
2019-CAL-0050	CAL-FD-2018-MI-0214-2	Myroides spp.	Raw meat|Ground beef	3135804	61.7221		Myroides marinus	16/1000	gi|645320216|ref|NR_117475.1| Myroides phaeus strain MY15	99.53
2019-CAL-0056	CAL-FD-2018-MI-0510-1	Yersinia spp.	Fresh fruit and vegetables|Green onions	5493975	35.2292		Yersinia intermedia	11/1000	gi|219878195|ref|NR_025334.1| Obesumbacterium proteus strain 42
2019-MER-0239	OLC2818	Vibrio spp.	Raw oysters	4597445	42.0991		Vibrio brasiliensis LMG 20546	38/1000	gi|645320756|ref|NR_117887.1| Vibrio brasiliensis strain LMG 20546	98.91
2019-MER-0260	OTT-FD-2018-MI-0605-2	Unknown	Raw meat|Ground beef	2755764	70.234		Serratia liquefaciens ATCC 27592	8/1000	gi|219846897|ref|NR_026489.1| Vagococcus fluvialis strain M-29c	100
2019-SEQ-0123	BUR-FI-2018-MI-00454-1	Unknown	Raw meat|Beef trim	2506509	77.2183		Dermabacter sp. HFH0086	4/1000	gi|219878171|ref|NR_025310.1| Rothia nasimurium strain CCUG 35957
2019-SEQ-1210	OLC3887	Citrobacter spp.	Human sewage	5328072	36.3262	Salmonella marker "stn" identified	Citrobacter sp. MGH106	704/1000	gi|265678386|ref|NR_028688.1| Citrobacter murliniae strain CDC 2970-59	99.74
2020-STH-0010	STH-FD-2018-MI-0538-2	Unknown	Raw meat|Ground beef	2560915	75.5779		Pseudarthrobacter chlorophenolicus A6	3/1000	gi|219878171|ref|NR_025310.1| Rothia nasimurium strain CCUG 35957
2021-MER-0009	CFIAFB20210096	Enterobacter spp.	Fertilizer	4479422	43.2084	16S Match Salmonella	Enterobacter roggenkampii	40/1000	gi|343205886|ref|NR_044371.1| Salmonella enterica subsp. houtenae strain DSM 9221	98.54
